# Oxidized RNA Bodies compartmentalize translation quality control in *Saccharomyces cerevisiae*

**DOI:** 10.1101/2020.08.05.232983

**Authors:** James S. Dhaliwal, Cristina Panozzo, Lionel Benard, William Zerges

## Abstract

Cytoplasmic RNA granules compartmentalize phases of the translation cycle. We previously reported on the localization of oxidized RNA in human cells to cytoplasmic foci called oxidized RNA bodies (ORBs). Oxidized mRNAs are substrates of translation quality control, wherein defective mRNAs and nascent polypeptides are released from stalled ribosomes and targeted for degradation. Therefore, we asked whether ORBs compartmentalize translation quality control. Here, we identify ORBs in *Saccharomyces cerevisiae* and characterize them using fluorescence microscopy and proteomics. ORBs are RNA granules that are distinct from processing bodies and stress granules. Several lines of evidence support a role of ORBs in the compartmentalization of central steps in the translation quality control pathways No-Go mRNA decay and ribosome quality control. Active translation is required by both translation quality control and ORBs. ORBs contain two substrates of translation quality control: oxidized RNA and a stalled mRNA-ribosome-nascent chain complex. Translation quality control factors localize to ORBs. Translation quality control mutants have altered ORB number per cell, size, or both. Therefore, ORBs are an intracellular hub of translational quality control.
