## Supplementary material for "Oxidized RNA Bodies compartmentalize translation quality control in *Saccharomyces cerevisiae*": Table S1

### Sheet: Validated ORB Proteome
Systematic Name	Standard Name	Unique Peptides	Abundance Ratio: (Untreated) / (Cycloheximide)	ORB colocalization	Cells with overlapping foci	Cells Counted	Stress Granule	Processing Body	Intrinsic Disorder	Prion Like	ATPase	Helicase Activity	Translation Quality Control	RNA Binding (based on GO analysis)	Yeast mRNP (Mitchel et. al., 2013)	RNA Binding (Beckmann et. al., 2015)	Evidence for RNA Binding (based on columns O-Q)	RNA Binding domain type (information collected from SGD web site)
YPR029C	APL4	5	2.777	0.210667	0.42	50			Y
YFL023W	BUD27	3	3.44	0.290037	0.5	58			Y							Y	Y	No data
YNL278W	CAF120	2	5.991	0.32483	0.489796	49			Y	Y
YCR093W	CDC39	14	2.514	0.407828	0.469136	81		Y	Y	Y
YLR229C	CDC42	2	1.561	0.459831	0.623656	93
YDL126C	CDC48	22	3.103	0.198946	0.42623	61			Y		Y		Y			Y	Y	No data
YMR012W	CLU1	73	1.69	0.573718	0.826923	52	Y		Y					Y	Y	Y	Y	No data
YGL110C	CUE3	1	n.d.	0.329487	0.653846	26			Y				Y			Y	Y	No data
YNL112W	DBP2	39	2.339	0.133333	0.3	10			Y		Y	Y		Y		Y	Y	DEAD box type Q motif
YMR173W	DDR48	1	100	0.120065	0.240278	46			Y	Y	Y					Y	Y	No data
YDL160C	DHH1	16	2.941	0.357353	0.676471	34	Y	Y	Y	Y	Y	Y		Y	Y	Y	Y	DEAD box type Q motif
YLR129W	DIP2	14	3.586	0.191288	0.282609	46			Y					Y			Y	WD40 repeat
YNL001W	DOM34	1	1.509	0.243566	0.437683	102			Y				Y
YLR206W	ENT2	2	5.154	0.202381	0.37931	29			Y	Y
YOR271C	FSF1	2	100	0.25	0.375	16			Y
YMR307W	GAS1	2	5.131	0.318182	0.545455	11			Y
YGL245W	GUS1	38	1.237	0.478502	0.768116	69	Y		Y					Y	Y	Y	Y	glutaminyl-tRNA synt domain
YKR084C	HBS1	7	2.33	0.249042	0.459614	160			Y				Y	Y			Y	No data
YDR266C	HEL2	8	3.039	0.240055	0.502632	54			Y				Y			Y	Y	No data
YIL112W	HOS4	2	4.706	0.25	0.538462	13			Y
YLL026W	HSP104	65	1.618	0.118056	0.25	15			Y		Y					Y	Y	No data
YDR171W	HSP42	2	2.597	0.235444	0.534676	57			Y	Y
YER086W	ILV1	4	1.658	0.193421	0.394737	38
YJR091C	JSN1	1	100	0.178318	0.397222	57			Y	Y				Y	Y	Y	Y	RRM domain; armadillo domain
YGL099W	LSG1	10	2.504	0.23525	0.603297	38			Y					Y	Y	Y	Y	No data
YLR427W	MAG2	1	100	0.106695	0.237778	52			Y							Y	Y	No data
YDR060W	MAK21	32	3.303	0.135455	0.344906	50			Y					Y	Y	Y	Y	Armadillo-type fold
YPR019W	MCM4	18	2.984	0.105301	0.248366	42			Y	Y	Y	Y				Y	Y	No data
YER068W	MOT2	6	2.791	0.230952	0.457627	59		Y	Y					Y		Y	Y	RRM domain
YHR086W	NAM8	1	4.734	0.205882	0.294118	17			Y	Y				Y	Y	Y	Y	RRM domain
YHR170W	NMD3	2	4.758	0.477564	0.607143	28			Y					Y		Y	Y	No data
YOR056C	NOB1	3	1.433	0.176667	0.333333	16			Y					Y		Y	Y	PIN domain
YIL038C	NOT3	15	2.814	0.113782	0.178571	56		Y	Y							Y	Y	No data
YPR072W	NOT5	3	2.435	0.223148	0.340426	94		Y	Y
YKL068W	NUP100	4	3.986	0.209259	0.466667	45			Y	Y				Y			Y	No data
YGL151W	NUT1	3	4.964	0.135294	0.215686	51			Y
YPR091C	NVJ2	17	2.995	0.242138	0.264151	53			Y
YHR073W	OSH3	4	4.764	0.354348	0.652174	23			Y							Y	Y	No data
YCR077C	PAT1	6	1.881	0.422222	0.755556	45		Y	Y	Y				Y	Y	Y	Y	binds mRNA
YNR011C	PRP2	2	4.427	0.262393	0.512821	39			Y		Y	Y		Y			Y	DEAD DEXDc Helicase superfamily
YDL055C	PSA1	3	100	0.570736	0.758621	87										Y	Y	No data
YLL013C	PUF3	11	3.354	0.201795	0.369231	65			Y	Y				Y	Y	Y	Y	Armadillo-type fold; Pumilio homology RNA-binding domain
YLR032W	RAD5	2	4.415	0.263889	0.380952	42			Y		Y	Y
YDR028C	REG1	3	4.447	0.328431	0.647059	17			Y
YDR091C	RLI1	22	1.077	0.122704	0.428571	14					Y		Y	Y		Y	Y	No data
YOR151C	RPB2	19	4.378	0.201852	0.407407	27	Y		Y					Y	Y	Y	Y	RNA pol2 domain?
YLR075W	RPL10	8	1.696	0.61773	0.93617	47			Y							Y	Y	RNA -binding L10 domain
YIL052C	RPL34B	2	1.066	0.262838	0.38382	122			Y
YGR214W	RPS0A	6	1.096	0.328333	0.5	20	Y		Y
YMR143W	RPS16A	3	5.288	0.216667	0.3	20								Y		Y	Y	RNA -binding S5 domain
YDL083C	RPS16B	3	5.288	0.624638	0.913043	23								Y			Y	RNA -binding S5 domain
YBR189W	RPS9B	4	1.309	0.240909	0.424242	33			Y					Y		Y	Y	RNA -binding S4 domain
YPL009C	RQC2	3	1.722	0.315524	0.385714	26	Y		Y				Y	Y		Y	Y	No data
YJL047C	RTT101	1	3.39	0.179524	0.714286	70			Y				Y
YLR180W	SAM1	11	10.186	0.377381	0.691176	14	Y
YPR129W	SCD6	1	3.527	0.288991	0.47561	68	Y	Y	Y					Y	Y	Y	Y	LSM domain
YJL080C	SCP160	71	1.208	0.229018	0.5	82		Y	Y					Y		Y	Y	KH domain
YER120W	SCS2	2	100	0.266667	0.571429	10			Y
YIL068C	SEC6	2	100	0.264558	0.333333	35			Y
YLR187W	SKG3	5	2.788	0.194527	0.291667	72			Y	Y
YFR031C	SMC2	4	3.631	0.123264	0.25	24			Y		Y
YOL034W	SMC5	4	3.407	0.122321	0.902439	56			Y		Y
YAL005C	SSA1	11	2.027	0.654583	0.596774	41			Y		Y			Y		Y	Y	No data
YLL024C	SSA2	9	2.071	0.377778	0.352941	62			Y		Y			Y		Y	Y	tRNA binding
YDL084W	SUB2	18	1.558	0.181373	0.621622	34			Y		Y	Y		Y		Y	Y	DEAD box type Q motif
YBR143C	SUP45	25	2.402	0.423423	0.590067	37		Y						Y	Y	Y	Y	ribsosomal protein L30 like
YDL060W	TSR1	22	0.998	0.255	0.512195	41			Y					Y		Y	Y	No data
YDL077C	VAM6	2	3.361	0.277683	0.537313	67			Y

### Sheet: Candidate ORB Proteins
Unique Peptides	Systematic Name	Standard Name	Abundance Ratio: (Untreated) / (Cycloheximide)
19	YCR088W	ABP1	1.801
5	YOR239W	ABP140	2.161
34	YNR016C	ACC1	1.673
13	YLR304C	ACO1	1.336
3	YJL200C	ACO2	1.248
40	YLR153C	ACS2	1.792
13	YFL039C	ACT1	2.134
12	YGR204W	ADE3	2.573
2	YMR300C	ADE4	1.882
10	YOL086C	ADH1	2.116
3	YMR083W	ADH3	1.322
8	YLR397C	AFG2/DRG1	1.355
2	YDR214W	AHA1	1.125
2	YPR004C	AIM45	2.209
7	YER080W	AIM9	1.117
10	YBR059C	AKL1	2.877
12	YOR335C	ALA1	1.288
3	YOR374W	ALD4	1.322
9	YPL061W	ALD6	1.61
2	YGL021W	ALK1	3.202
5	YOL130W	ALR1	3.959
7	YJL084C	ALY2	3.635
2	YGL156W	AMS1	1.061
3	YKL135C	APL2	2.499
4	YBL037W	APL3	2.879
5	YPR029C	APL4	2.777
17	YPL195W	APL5	3.709
13	YGR261C	APL6	2.958
3	YBR288C	APM3	2.437
24	YER036C	ARB1	2.293
10	YGL105W	ARC1	1.475
2	YNR035C	ARC35	2.429
22	YDR127W	ARO1	2.799
13	YGL148W	ARO2	1.355
4	YJR065C	ARP3	2.149
8	YNL059C	ARP5	2.357
16	YDR101C	ARX1	1.103
3	YGR097W	ASK10	2.465
2	YPR185W	ATG13	3.036
3	YPL100W	ATG21	2.131
8	YBL099W	ATP1	1.398
4	YJR121W	ATP2	1.253
19	YJL020C	BBC1	2.287
4	YDR361C	BCP1	2.529
8	YIL033C	BCY1	1.868
7	YLR399C	BDF1	2.56
4	YBR200W	BEM1	2.829
18	YER155C	BEM2	2.723
2	YPL115C	BEM3	3.485
4	YOR198C	BFR1	1.315
6	YDR299W	BFR2	2.373
3	YER177W	BMH1	2.942
35	YPL217C	BMS1	4.042
7	YNL271C	BNI1	2.748
7	YBL085W	BOI1	3.663
16	YER114C	BOI2	3.407
6	YDL074C	BRE1	1.786
3	YNR051C	BRE5	1.784
2	YER172C	BRR2	2.039
6	YOL077C	BRX1	1.461
5	YKL092C	BUD2	3.023
3	YMR014W	BUD22	2.357
3	YFL023W	BUD27	3.44
2	YCL014W	BUD3	3.926
7	YLR319C	BUD6	3.015
4	YMR275C	BUL1	2.951
4	YML111W	BUL2	4.223
6	YHR114W	BZZ1	2.01
2	YKL088W	CAB3	2.438
2	YNL278W	CAF120	5.991
2	YER048C	CAJ1	1.732
20	YPL048W	CAM1	1.718
22	YLR175W	CBF5	1.909
6	YNL161W	CBK1	2.807
8	YIL043C	CBR1	1.605
6	YAL021C	CCR4	1.908
5	YIL142W	CCT2	1.525
7	YJL014W	CCT3	1.771
23	YDL143W	CCT4	2.377
9	YJR064W	CCT5	1.455
9	YDR188W	CCT6	1.6
2	YJL111W	CCT7	2.074
16	YJL008C	CCT8	1.841
13	YHR107C	CDC12	2.227
6	YFR028C	CDC14	2.689
47	YAL038W	CDC19	1.824
8	YAL041W	CDC24	2.803
4	YLR310C	CDC25	2.837
21	YLR314C	CDC3	2.177
3	YOL139C	CDC33	2.388
14	YCR093W	CDC39	2.514
2	YLR229C	CDC42	1.561
22	YDL126C	CDC48	3.103
10	YDL132W	CDC53	2.483
6	YGL190C	CDC55	2.154
15	YPL160W	CDC60	1.877
2	YLR418C	CDC73	2.229
7	YDL164C	CDC9	2.42
2	YGL130W	CEG1	1.501
16	YOR112W	CEX1	2.572
2	YDR301W	CFT1	1.825
15	YCL064C	CHA1	2.736
19	YGL206C	CHC1	3.432
33	YER164W	CHD1	2.934
7	YLR330W	CHS5	2.939
3	YHR052W	CIC1	1.357
2	YOR061W	CKA2	2.423
2	YOR039W	CKB2	1.987
14	YNL298W	CLA4	2.901
73	YMR012W	CLU1	1.69
2	YML057W	CMP2	1.64
48	YDL145C	COP1	2.775
8	YLR216C	CPR6	1.635
11	YJL172W	CPS1	2.517
3	YLR429W	CRN1	1.766
12	YHR146W	CRP1	2.55
2	YPR135W	CTF4	2.912
15	YOL145C	CTR9	2.411
1	YGL110C	CUE3
3	YDL117W	CYK3	2.975
3	YJL005W	CYR1	2.638
4	YGR155W	CYS4	1.772
2	YIR023W	DAL81	2.919
3	YGR092W	DBF2	3.142
20	YDL031W	DBP10	2.693
39	YNL112W	DBP2	2.339
24	YGL078C	DBP3	2.566
14	YOR046C	DBP5	1.398
5	YNR038W	DBP6	3.083
6	YKR024C	DBP7	2.158
3	YHR169W	DBP8	2.38
18	YLR276C	DBP9	2.658
12	YNL118C	DCP2	2.713
1	YMR173W	DDR48	100
34	YOR204W	DED1	2.64
7	YHR019C	DED81	1.777
7	YKL054C	DEF1	3.114
3	YDR411C	DFM1	2.427
16	YDL160C	DHH1	2.941
9	YKL078W	DHR2	2.56
4	YPL049C	DIG1	1.915
14	YLR129W	DIP2	3.586
12	YOL021C	DIS3	2.555
3	YLL001W	DNM1	1.397
1	YNL001W	DOM34	1.509
5	YDR141C	DOP1	2.259
5	YER088C	DOT6	3.185
4	YDR294C	DPL1	2.14
10	YLL018C	DPS1	1.09
20	YLL008W	DRS1	2.742
4	YGL043W	DST1	1.668
3	YOL087C	DUF1; YOL087C	2.682
2	YDL101C	DUN1	2.632
14	YLR401C	DUS3	2.246
10	YKL172W	EBP2	3.513
33	YMR128W	ECM16	2.831
5	YBL101C	ECM21	2.914
2	YJL201W	ECM25	2.843
6	YER176W	ECM32	2.144
8	YEL015W	EDC3	1.992
2	YAL003W	EFB1	2.093
6	YMR212C	EFR3	2.777
71	YDR385W; YOR133W	EFT2; EFT1	1.029
26	YMR031C	EIS1	2.73
11	YNL313C	EMW1	1.475
2	YGR254W	ENO1	2.152
10	YBR247C	ENP1	2.139
11	YGR145W	ENP2	2.902
3	YDL161W	ENT1	3.519
2	YLR206W	ENT2	5.154
2	YDR153C	ENT5	2.301
2	YFL024C	EPL1	2.305
19	YMR049C	ERB1	2.075
2	YML008C	ERG6	1.47
2	YGR284C	ERV29	1.555
2	YAL042W	ERV46	3.194
17	YDR365C	ESF1	3.029
9	YBR102C	EXO84	2.587
25	YOR317W	FAA1	1.62
3	YIL009W	FAA3	3.173
13	YMR246W	FAA4	1.919
21	YKL182W	FAS1	2.311
10	YPL231W	FAS2	2.462
4	YKL060C	FBA1	1.603
4	YKR016W	FCJ1; MIC60	1.407
2	YPR104C	FHL1	2.508
2	YLR077W	FMP25	2.9
8	YNR047W	FPK1	3.326
12	YML074C	FPR3	2.529
16	YLR449W	FPR4	2.343
3	YLL043W	FPS1	3.229
11	YLL029W	FRA1	2.381
2	YLR060W	FRS1	1.24
2	YOR271C	FSF1	100
59	YAL035W	FUN12	2.555
17	YAL019W	FUN30	3.499
23	YOL051W	GAL11	2.941
2	YER027C	GAL83	3.426
2	YHR089C	GAR1	2.704
2	YMR307W	GAS1	5.131
5	YCL011C	GBP2	2.148
9	YOR260W	GCD1	2.636
30	YER025W	GCD11	1.962
3	YGR083C	GCD2	2.234
11	YDR211W	GCD6	2.86
35	YGL195W	GCN1	1.365
37	YFR009W	GCN20	2.264
7	YPL110C	GDE1	2.86
9	YKL104C	GFA1	1.349
3	YDR358W	GGA1	1.924
16	YHR108W	GGA2	2.024
20	YDR507C	GIN4	3.926
12	YPL137C	GIP3	2.269
5	YNL255C	GIS2	2.081
6	YER133W	GLC7	2.174
16	YOR168W	GLN4	1.262
12	YER122C	GLO3	2.506
11	YDL171C	GLT1	1.992
8	YOL059W	GPD2	2.445
11	YKL152C	GPM1	1.739
9	YBR121C	GRS1	1.245
4	YML048W	GSF2	1.517
3	YOR185C	GSP2	1.173
2	YLR258W	GSY2	2.247
3	YMR217W	GUA1	1.372
38	YGL245W	GUS1	1.237
9	YJL165C	HAL5	3.348
25	YMR290C	HAS1	2.09
7	YKR084C	HBS1	2.33
22	YJL033W	HCA4	2.323
2	YKL017C	HCS1	2.31
2	YNL021W	HDA1	2.011
3	YNL014W	HEF3	1.613
2	YBL032W	HEK2	1.755
8	YDR266C	HEL2; YDR266C	3.039
4	YOR227W	HER1	2.757
6	YNL030W; YBR009C	HHF1; HHF2	1.965
3	YPL127C	HHO1	3.729
2	YNL031C; YBR010W	HHT2; HHT1	2.007
22	YCL030C	HIS4	1.148
9	YPL116W	HOS3	2.406
2	YIL112W	HOS4	4.706
8	YOR267C	HRK1	3.248
7	YOL123W	HRP1	2.576
3	YPL204W	HRR25	2.432
8	YMR186W	HSC82	2.045
65	YLL026W	HSP104	1.618
2	YDR171W	HSP42	2.597
7	YLR259C	HSP60	2.359
6	YDR258C	HSP78	1.234
3	YPL240C	HSP82	1.375
4	YDR225W	HTA1	2.575
8	YDR224C	HTB1	2.036
10	YLR384C	IKI3	4.247
5	YBL076C	ILS1	2.386
4	YER086W	ILV1	1.658
21	YMR108W	ILV2	1.907
16	YJR016C	ILV3	2.802
4	YLR432W	IMD3	2.185
16	YLR309C	IMH1	3.104
28	YOR109W	INP53	2.873
2	YFR013W	IOC3	1.817
4	YIL026C	IRR1	1.114
19	YBR086C	IST2	2.991
19	YBR245C	ISW1	2.111
4	YPR169W	JIP5	2.474
2	YNL227C	JJJ1	1
1	YJR091C	JSN1	100
21	YER110C	KAP123	2.801
7	YLR347C	KAP95	2.904
36	YJL034W	KAR2	1.805
3	YDR017C	KCS1	2.673
14	YHR158C	KEL1	2.982
11	YPL263C	KEL3	2.608
8	YPL145C	KES1	1.071
3	YHR102W	KIC1	3.838
7	YDR122W	KIN1	2.678
7	YLR096W	KIN2	2.551
2	YOR233W	KIN4	2.641
2	YGL216W	KIP3	2.914
4	YHR186C	KOG1	3.267
3	YDR483W	KRE2	2.831
55	YNL132W	KRE33	3.486
7	YNL308C	KRI1	3.331
3	YCL059C	KRR1	2.137
22	YDR037W	KRS1	1.164
4	YHR082C	KSP1	3.152
2	YOR181W	LAS17	2.754
4	YNL071W	LAT1	4.17
2	YMR296C	LCB1	1.91
2	YDR062W	LCB2	3.169
4	YOR322C	LDB19	2.501
17	YGL009C	LEU1	1.58
3	YNL104C	LEU4	1.417
7	YFR024C-A	LSB3	2.46
3	YCL034W	LSB5	1.718
10	YGL099W	LSG1	2.504
3	YPL004C	LSP1	2.34
6	YDL182W	LYS20	2.663
4	YDL131W	LYS21	1.798
2	YDR234W	LYS4	1.202
5	YKL029C	MAE1	2.267
1	YLR427W	MAG2	100
10	YKL021C	MAK11	2.56
4	YAL025C	MAK16	2.183
32	YDR060W	MAK21	3.303
20	YBR142W	MAK5	2.815
7	YLR244C	MAP1	1.455
2	YBL091C	MAP2	1.203
9	YNL307C	MCK1	2.079
18	YBL023C	MCM2	3.16
29	YEL032W	MCM3	3.291
18	YPR019W	MCM4	2.984
3	YLR274W	MCM5	1.926
2	YBR202W	MCM7	2.836
3	YBR227C	MCX1	2.665
4	YDL078C	MDH3	2.014
3	YFL016C	MDJ1	2.327
12	YOL076W	MDM20	1.976
21	YGR264C	MES1	1.611
4	YPL169C	MEX67	1.368
7	YOR211C	MGM1	2.493
7	YJL042W	MHP1	3.108
5	YJR077C	MIR1	2.085
20	YBR084W	MIS1	1.666
3	YIL149C	MLP2	3.738
2	YJL186W	MNN5	2.593
3	YNL297C	MON2	1.884
2	YPL082C	MOT1	1.752
6	YER068W	MOT2	2.791
14	YJR002W	MPP10	3.488
27	YPR112C	MRD1	3.029
6	YDR033W	MRH1	2.337
4	YPL184C	MRN1	2.912
5	YOR188W	MSB1	3.324
6	YLR219W	MSC3	2.46
16	YOL090W	MSH2	2.491
15	YDR097C	MSH6	2.647
11	YDR194C	MSS116	3.378
2	YDR208W	MSS4	3.516
38	YJL050W	MTR4	2.247
37	YOR326W	MYO2	2.36
8	YKL129C	MYO3	3.251
2	YAL029C	MYO4	1.981
30	YMR109W	MYO5	3.223
5	YGL122C	NAB2	2.715
13	YPL190C	NAB3	2.622
4	YML117W	NAB6	2.367
12	YMR080C	NAM7	1.768
1	YHR086W	NAM8	4.734
24	YPL126W	NAN1	2.966
4	YKR048C	NAP1	2.875
36	YDL040C	NAT1	1.313
10	YBL024W	NCL1	1.65
6	YMR145C	NDE1	1.727
17	YJL076W	NET1	3.531
85	YPL226W	NEW1	3.372
5	YCL017C	NFS1	2.364
4	YMR285C	NGL2	1.841
2	YBR212W	NGR1	2.98
6	YDL208W	NHP2	5.366
4	YFR002W	NIC96	1.874
43	YMR309C	NIP1	2.54
6	YLR328W	NMA1	2.721
7	YHR077C	NMD2	2.943
2	YHR170W	NMD3	4.758
3	YOR056C	NOB1	1.433
16	YOR206W	NOC2	2.234
8	YLR002C	NOC3	1.626
23	YPL093W	NOG1	1.896
10	YNR053C	NOG2	2.037
20	YDL014W	NOP1	2.178
19	YOL041C	NOP12	1.84
8	YNL175C	NOP13	1.78
20	YDL148C	NOP14	3.642
2	YNL110C	NOP15	1.291
27	YNL061W	NOP2	2.275
20	YPL043W	NOP4	2.456
27	YLR197W	NOP56	1.744
20	YOR310C	NOP58	1.813
28	YGR103W	NOP7	2.028
6	YOL144W	NOP8	2.629
10	YJL010C	NOP9	2.315
15	YIL038C	NOT3	2.814
3	YPR072W	NOT5	2.435
3	YJR072C	NPA3	1.94
9	YDR432W	NPL3	3.144
2	YBR170C	NPL4	1.62
8	YNL183C	NPR1	3.417
4	YNL251C	NRD1	3.251
2	YGL111W	NSA1	1.256
30	YGR159C	NSR1	3.295
2	YML059C	NTE1	2.779
11	YDR001C	NTH1	4.096
2	YOR373W	NUD1	4.599
28	YER006W	NUG1	1.832
8	YDR150W	NUM1	2.474
4	YKL068W	NUP100	3.986
2	YMR047C	NUP116	2.455
2	YKR082W	NUP133	3.194
7	YER105C	NUP157	2.195
3	YBL079W	NUP170	2.74
7	YLR335W	NUP2	1.853
2	YAR002W	NUP60	1.219
3	YGL151W	NUT1	4.964
17	YPR091C	NVJ2	2.995
21	YBR025C	OLA1	1.458
6	YGL055W	OLE1	2.274
2	YIL136W	OM45	1.386
5	YML065W	ORC1	2.88
2	YBR060C	ORC2	3.569
10	YDL019C	OSH2	3.428
4	YHR073W	OSH3	4.764
3	YKR003W	OSH6	2.199
37	YER165W	PAB1	1.766
9	YDR251W	PAM1	2.827
19	YIR006C	PAN2	2.606
6	YCR077C	PAT1	1.881
7	YGR178C	PBP1	2.955
6	YJL128C	PBS2	2.504
3	YBR094W	PBY1	2.703
7	YBR222C	PCS60	1.692
2	YGR202C	PCT1	2.409
7	YER178W	PDA1	3.623
2	YBR221C	PDB1	3.477
16	YLR044C	PDC1	2.279
2	YNL231C	PDR16	2.166
4	YOR153W	PDR5	2.292
6	YMR076C	PDS5	2.685
6	YMR231W	PEP5	2.836
21	YBL030C	PET9	1.612
50	YGR240C	PFK1	2.907
30	YMR205C	PFK2	2.995
9	YCR012W	PGK1	1.545
2	YML123C	PHO84	100
3	YJL117W	PHO86	3.761
5	YBR106W	PHO88	1.589
2	YGL023C	PIB2	2.058
5	YNL267W	PIK1	3.528
7	YGR086C	PIL1	2.211
9	YBL022C	PIM1	1.928
9	YBL105C	PKC1	3.337
2	YDR466W	PKH3	3.966
39	YGL008C	PMA1	1.696
3	YOR145C	PNO1	1.544
19	YML069W	POB3	2.476
10	YNL102W	POL1	2.798
8	YDL102W	POL3	3.02
10	YEL055C	POL5	2.609
3	YMR129W	POM152	3.28
2	YNL221C	POP1	2.192
4	YGR123C	PPT1	1.115
8	YML016C	PPZ1	2.912
4	YIL095W	PRK1	2.644
2	YNR011C	PRP2	4.427
2	YDR243C	PRP28	2.596
41	YGL120C	PRP43	2.478
7	YKL181W	PRS1	3.17
2	YHL011C	PRS3	2.582
3	YOL061W	PRS5	2.575
53	YOR361C	PRT1	2.144
3	YDL055C	PSA1	100
3	YDR505C	PSP1	2.551
5	YML017W	PSP2	3.032
2	YLL010C	PSR1	2.864
2	YAL043C	PTA1	1.846
15	YJR059W	PTK2	2.67
2	YNL016W	PUB1	2.06
11	YLL013C	PUF3	3.354
6	YGL014W	PUF4	2.379
12	YDR496C	PUF6	1.756
8	YPL212C	PUS1	1.243
10	YLR196W	PWP1	2.646
17	YCR057C	PWP2	3.413
3	YBR218C	PYC2	1.976
3	YKL113C	RAD27	2.368
2	YLR032W	RAD5	4.415
18	YOR048C	RAT1	2.324
2	YJR033C	RAV1	1.456
2	YAL036C	RBG1	4.47
9	YGR173W	RBG2	1.924
11	YLR248W	RCK2	2.252
13	YBR073W	RDH54	3.574
3	YDR028C	REG1	4.447
2	R0020C	REP1	2.582
2	YOR207C	RET1	3.302
9	YFR051C	RET2	2.271
17	YOR217W	RFC1	2.521
2	YJR068W	RFC2	1.981
2	YNL290W	RFC3	3.11
3	YBR087W	RFC5	1.941
2	YDR379W	RGA2	2.419
2	YPR115W	RGC1	3.231
2	YBR260C	RGD1	100
9	YFL047W	RGD2	2.644
2	YLR071C	RGR1	5.069
2	YPR165W	RHO1	2.149
4	YNL180C	RHO5	2.614
6	YNL163C	RIA1/Efl1	1.973
2	YOR119C	RIO1	2.116
3	YHR197W	RIX1	1.308
20	YLL034C	RIX7	2.769
6	YMR247C	RKR1	2.271
22	YDR091C	RLI1	1.077
4	YNL002C	RLP7	1.512
31	YER070W	RNR1	2.006
14	YGL171W	ROK1	3.685
4	YLR371W	ROM2	2.984
35	YPR010C	RPA135	3.838
43	YOR341W	RPA190	3.557
2	YJL148W	RPA34	2.69
3	YOR340C	RPA43	1.876
14	YNL248C	RPA49	2.493
19	YOR151C	RPB2	4.378
2	YKR081C	RPF2	1.78
82	YBR079C	RPG1	2.602
8	YLR075W	RPL10	1.696
4	YPR102C	RPL11A	1.432
6	YEL054C; YDR418W	RPL12A; RPL12B	1.236
4	YMR142C	RPL13B	0.986
3	YKL006W	RPL14A	1.394
5	YLR029C	RPL15A	1.618
3	YNL069C	RPL16B	1.295
5	YKL180W	RPL17A	0.995
4	YNL301C; YOL120C	RPL18A; RPL18B	1.365
8	YGL135W; YPL220W	RPL1B; RPL1A	1.665
6	YMR242C; YOR312C	RPL20B; RPL20A	1.282
4	YBR191W	RPL21A	1.3
3	YER117W; YBL087C	RPL23A; RPL23B	1.262
5	YHR010W	RPL27A	1.739
11	YFR031C-A; YIL018W	RPL2A; RPL2B	1.13
21	YOR063W	RPL3	1.38
2	YIL052C	RPL34B	1.066
2	YDL191W; YDL136W	RPL35B; RPL35A	1.029
16	YDR012W	RPL4B	1.201
11	YPL131W	RPL5	1.601
11	YGL076C	RPL7A	1.432
3	YLL045C	RPL8B	1.083
8	YGL147C	RPL9A	1.47
7	YHR027C	RPN1	3.609
22	YIL075C	RPN2	3.086
8	YDL140C	RPO21	3.891
12	YLR340W	RPP0	1.183
6	YGR214W	RPS0A	1.096
4	YBR048W; YDR025W	RPS11B; RPS11A	1.28
4	YDR064W	RPS13	1.308
6	YJL191W	RPS14B	1.265
3	YDL083C; YMR143W	RPS16B; RPS16A	5.288
5	YML024W	RPS17A	1.36
8	YML026C; YDR450W	RPS18B; RPS18A	1.235
2	YLR441C	RPS1A	1.391
3	YML063W	RPS1B	1.335
10	YGL123W	RPS2	1.235
3	YER074W; YIL069C	RPS24A; RPS24B	1.144
2	YGL189C	RPS26A	1.444
16	YNL178W	RPS3	1.181
6	YLR167W	RPS31	1.933
10	YJR145C; YHR203C	RPS4B; RPS4A	1.259
6	YJR123W	RPS5	1.196
10	YBR181C; YPL090C	RPS6B; RPS6A	1.315
2	YOR096W	RPS7A	1.359
2	YNL096C	RPS7B	1.581
8	YBL072C; YER102W	RPS8B; RPS8A	1.051
4	YBR189W	RPS9B	1.309
5	YKL145W	RPT1	2.671
2	YDL007W	RPT2	2.539
14	YMR131C	RRB1	2.305
36	YPL012W	RRP12	2.663
16	YHR065C	RRP3	2.389
57	YMR229C	RRP5	2.311
15	YOR001W	RRP6	2.3
3	YDR083W	RRP8	3.022
4	YPR137W	RRP9	2.864
2	YCR072C	RSA4	1.564
5	YLR357W	RSC2	2.109
7	YDR303C	RSC3	2.189
5	YHR056C	RSC30	1.971
2	YKR008W	RSC4	1.497
2	YCR052W	RSC6	2.065
8	YFR037C	RSC8	2.126
33	YER125W	RSP5	2.502
6	YGL244W	RTF1	2.339
4	YGL252C	RTG2	2.718
2	YDL025C	RTK1	2.672
4	YDR233C	RTN1	2.103
5	YOR014W	RTS1	2.159
1	YJL047C	RTT101	3.39
3	YDR190C	RVB1	2.063
2	YPL235W	RVB2	2.077
13	YDR388W	RVS167	2.679
7	YKL212W	SAC1	2.1
7	YDR129C	SAC6	1.189
4	YDR389W	SAC7	2.457
11	YLR180W	SAM1	10.186
5	YDL153C	SAS10	3.219
2	YHR103W	SBE22	3.061
1	YPR129W	SCD6	3.527
8	YHR205W	SCH9	3.01
3	YMR214W	SCJ1	2.117
71	YJL080C	SCP160	1.208
2	YER120W	SCS2	100
13	YGR245C	SDA1	2.641
2	YGL056C	SDS23	1.503
5	YBL104C	SEA4	2.837
8	YDR164C	SEC1	2.348
2	YLR208W	SEC13	2.314
2	YGL233W	SEC15	3.625
18	YPL085W	SEC16	3.143
21	YBR080C	SEC18	1.457
2	YNL272C	SEC2	2.817
31	YNL287W	SEC21	2.267
28	YPR181C	SEC23	1.941
36	YIL109C	SEC24	2.026
36	YDR238C	SEC26	2.716
16	YGL137W	SEC27	2.423
7	YER008C	SEC3	2.961
32	YDL195W	SEC31	2.271
4	YDR166C	SEC5	3.267
2	YIL068C	SEC6	100
2	YLR378C	SEC61	1.425
3	YOR254C	SEC63	2.242
10	YPR055W	SEC8	2.87
2	YLR430W	SEN1	2.878
5	YJL168C	SET2	2.632
9	YNL049C	SFB2	2.692
21	YHR098C	SFB3	2.372
8	YLR336C	SGD1	3.156
2	YPR161C	SGV1	2.473
4	YGL228W	SHE10	1.928
2	YBR263W	SHM1	1.633
30	YLR058C	SHM2	1.475
9	YDL225W	SHS1	2.264
3	YDR422C	SIP1	3.184
3	YMR140W	SIP5	2.761
3	YLR442C	SIR3	3.331
14	YNL007C	SIS1	2.135
5	YLR187W	SKG3	2.788
3	YLR398C	SKI2	1.779
3	YPR189W	SKI3	1.748
4	YBL061C	SKT5	2.744
7	YMR216C	SKY1	3.106
15	YBL007C	SLA1	3.102
24	YNL243W	SLA2	2.446
8	YIL105C	SLM1	2.197
11	YFL008W	SMC1	3.182
4	YFR031C	SMC2	3.631
18	YJL074C	SMC3	3.118
2	YLR086W	SMC4	3.811
4	YOL034W	SMC5	3.407
3	YLR383W	SMC6	4.305
3	YGR229C	SMI1	3.047
7	YKL079W	SMY1	2.628
8	YBR172C	SMY2	3.118
8	YDR477W	SNF1	2.866
2	YBR289W	SNF5	2.414
6	YKL173W	SNU114	2.865
7	YLL011W	SOF1	2.557
14	YLL021W	SPA2	2.347
7	YCL054W	SPB1	2.515
26	YDR356W	SPC110	3.898
12	YPR133C	SPN1	2.444
61	YGL207W	SPT16	3.041
46	YML010W	SPT5	3.247
40	YGR116W	SPT6	2.371
4	YGL097W	SRM1	1.878
6	YPR032W	SRO7	3.598
12	YCL037C	SRO9	1.289
12	YNL189W	SRP1	2.31
6	YDR292C	SRP101	2.792
13	YPR088C	SRP54	2.377
13	YPL243W	SRP68	2.066
15	YPL210C	SRP72	2.24
16	YNL138W	SRV2	1.216
11	YAL005C	SSA1	2.027
9	YLL024C	SSA2	2.071
4	YER103W	SSA4	1.017
3	YDL229W	SSB1	1.571
3	YNL209W	SSB2	1.385
21	YJR045C	SSC1	1.661
36	YDR293C	SSD1	2.917
22	YPL106C	SSE1	1.637
4	YBR169C	SSE2	0.962
4	YHR066W	SSF1	2.669
8	YLR452C	SST2	2.95
36	YHR064C	SSZ1	1.126
2	YHR084W	STE12	3.214
15	YHL007C	STE20	2.918
13	YIL126W	STH1	2.767
2	YOR027W	STI1	1.44
5	YLR045C	STU2	3.41
5	YPR086W	SUA7	2.419
18	YDL084W	SUB2	1.558
9	YJR007W	SUI2	1.847
13	YPL237W	SUI3	1.861
5	YDR310C	SUM1	3.036
35	YDR172W	SUP35	2.941
25	YBR143C	SUP45	2.402
18	YPL032C	SVL3	2.966
4	YAR042W	SWH1	1.832
4	YJL176C	SWI3	2.729
12	YPL105C	SYH1	2.957
16	YCR030C	SYP1	2.763
2	YPR095C	SYT1	3.106
3	YPL009C	TAE2; RQC2	1.722
3	YGR274C	TAF1	2.913
3	YDR145W	TAF12	2.304
3	YBR198C	TAF5	1.9
4	YJR046W	TAH11	2.617
27	YOR086C	TCB1	2.928
20	YNL087W	TCB2	2.664
47	YML072C	TCB3	2.936
8	YDR212W	TCP1	1.909
5	YGR192C	TDH3	2.147
57	YBR118W; YPR080W	TEF2; TEF1	2.048
22	YKL081W	TEF4	1.903
2	YKR062W	TFA2	2.058
8	YGR186W	TFG1	2.435
37	YIL078W	THS1	1.5
4	YMR260C	TIF11	2.127
10	YJL138C; YKR059W	TIF2; TIF1	2.334
27	YPR163C	TIF3	3.165
17	YMR146C	TIF34	1.935
5	YDR429C	TIF35	1.795
41	YGR162W	TIF4631	2.432
17	YGL049C	TIF4632	2.094
17	YPR041W	TIF5	2.275
9	YIL022W	TIM44	2.535
4	YPL063W	TIM50	1.98
18	YIL137C	TMA108	1.289
16	YNL121C	TOM70	1.454
6	YHR117W	TOM71	2.347
15	YOL006C	TOP1	2.516
20	YNL088W	TOP2	2.019
17	YER049W	TPA1	1.775
20	YDR074W	TPS2	1.863
20	YMR261C	TPS3	1.876
9	YDR120C	TRM1	1.513
2	YDL201W	TRM8	2.8
4	YDR165W	TRM82	1.948
6	YGL026C	TRP5	1.597
5	YDR407C	TRS120	2.933
25	YML100W	TSL1	1.902
22	YDL060W	TSR1	0.998
2	YML085C	TUB1	3.146
4	YFL037W	TUB2	3.105
4	YOR187W	TUF1	2.288
13	YGR185C	TYS1	1.338
6	YPL207W	TYW1	2.823
3	YKL210W	UBA1	2.249
2	YHR111W	UBA4	1.826
19	YDL122W	UBP1	2.862
8	YNL186W	UBP10	2.848
4	YBL067C	UBP13	2.692
2	YMR304W	UBP15	2.276
10	YER151C	UBP3	2.611
2	YER144C	UBP5	2.362
13	YKL035W	UGP1	2.233
73	YJL130C	URA2	1.583
25	YBL039C	URA7	2.797
32	YKL014C	URB1	3.283
11	YJR041C	URB2	3.22
39	YJL109C	UTP10	3.562
17	YLR222C	UTP13	2.991
5	YML093W	UTP14	6.5
7	YMR093W	UTP15	2.764
7	YJL069C	UTP18	3.265
10	YLR409C	UTP21	3.154
41	YGR090W	UTP22	3.473
16	YIL091C	UTP25	3.328
19	YDR324C	UTP4	2.448
6	YDR398W	UTP5	2.188
2	YDR449C	UTP6	2.987
9	YER082C	UTP7	2.776
10	YGR128C	UTP8	2.68
7	YHR196W	UTP9	1.95
2	YDL077C	VAM6	3.361
11	YGR094W	VAS1	1.227
7	YNL212W	VID27	3.103
2	YGL227W	VID30	2.762
27	YLR410W	VIP1	2.267
33	YDL185W	VMA1	1.337
11	YBR127C	VMA2	2.801
2	YDR049W	VMS1	1.778
43	YKR001C	VPS1	1.92
3	YLL040C	VPS13	2.833
5	YOR132W	VPS17	2.294
3	YNR006W	VPS27	15.138
2	YLR396C	VPS33	3.093
2	YJL154C	VPS35	2.254
2	YOR069W	VPS5	2.868
6	YFL004W	VTC2	2.543
13	YPL019C	VTC3	1.901
7	YJL012C	VTC4	1.581
3	YOR043W	WHI2	2.486
2	YNL197C	WHI3	2.66
2	YOL097C	WRS1	1.443
69	YGL173C	XRN1	2.975
2	YJL141C	YAK1	2.882
3	YBR225W	YBR225W	2.898
9	YHR135C	YCK1	3.077
13	YNL154C	YCK2	2.908
3	YER123W	YCK3	2.057
22	YNL064C	YDJ1	2.119
79	YLR249W	YEF3	1.95
2	YEL043W	YEL043W	3.169
2	YGL082W	YGL082W	2.739
2	YGR012W	YGR012W; MCY1	2.138
21	YGR054W	YGR054W	1.623
9	YGR130C	YGR130C	3.114
3	YGR266W	YGR266W	1.769
3	YMR241W	YHM2	2.145
43	YHR020W	YHR020W	1.742
2	YLL032C	YLL032C	2.197
2	YLR072W	YLR072W; LAM6	2.459
7	YLR419W	YLR419W	1.641
12	YMR102C	YMR102C	4.029
2	YMR196W	YMR196W	1.213
2	YER005W	YND1	1.549
4	YNL247W	YNL247W	1.417
11	YNR021W	YNR021W	2.534
21	YKL126W	YPK1	2.854
2	YPL245W	YPL245W	2.45
4	YGR198W	YPP1	2.073
3	YPR089W	YPR089W	2.81
5	YDR381W	YRA1	1.639
2	YDR326C	YSP2	4.984
3	YGR270W	YTA7	2.536
6	YOR272W	YTM1	1.794
2	YMR273C	ZDS1	100
28	YGR285C	ZUO1	1.141
